# Integrating Patient Metadata and Genetic Pathogen Data: Advancing Pandemic Preparedness with a Multi-Parametric Simulator

**DOI:** 10.1101/2023.08.22.554132

**Authors:** Maxime Bonjean, Jérôme Ambroise, Francisco Orchard, Alexis Sentis, Julie Hurel, Jessica S Hayes, Máire A Connolly, Jean-Luc Gala

## Abstract

Training and practice are needed to handle an unusual crisis quickly, safely, and effectively. Functional and table-top exercises simulate anticipated CBRNe (Chemical, Biological, Radiological, Nuclear, and Explosive) and public health crises with complex scenarios based on realistic epidemiological, clinical, and biological data from affected populations. For this reason, the use of anonymized databases, such as those from ECDC or NCBI, are necessary to run meaningful exercises. Creating a training scenario requires connecting different datasets that characterise the population groups exposed to the simulated event. This involves interconnecting laboratory, epidemiological, and clinical data, alongside demographic information.

The sharing and connection of data among EU member states currently face shortcomings and insufficiencies due to a variety of factors including variations in data collection methods, standardisation practices, legal frameworks, privacy, and security regulations, as well as resource and infrastructure disparities.

During the H2020 project PANDEM-2 (Pandemic Preparedness and Response), we developed a multi-parametric training tool to artificially link together laboratory data and metadata. We used SARS-CoV-2 and ECDC and NCBI open-access databases to enhance pandemic preparedness.

We developed a comprehensive training procedure that encompasses guidelines, scenarios, and answers, all designed to assist users in effectively utilising the simulator.

Our tool empowers training managers and trainees to enhance existing datasets by generating additional variables through data-driven or random simulations. Furthermore, it facilitates the augmentation of a specific variable’s proportion within a given set, allowing for the customization of scenarios to achieve desired outcomes.

Our multi-parameter simulation tool is contained in the R package *Pandem2simulator*, available at https://github.com/maous1/Pandem2simulator. A Shiny application, developed to make the tool easy to use, is available at https://uclouvain-ctma.Shinyapps.io/Multi-parametricSimulator/. The tool runs in seconds despite using large data sets.

In conclusion, this multi-parametric training tool can simulate any crisis scenario, improving pandemic and CBRN preparedness and response. The simulator serves as a platform to develop methodology and graphical representations of future database-connected applications.
