## Additional file 2: Dataset S1 for "Integrating Patient Metadata and Genetic Pathogen Data: Advancing Pandemic Preparedness with a Multi-Parametric Simulator": variants.csv

time	variant	cases
2021-05-17	B.1.1.7	1574
2021-05-17	B.1.1.7+E484K	12
2021-05-17	B.1.351	16
2021-05-17	B.1.617.2	156
2021-05-17	B.1.620	1
2021-05-17	B.1.621	1
2021-05-17	Other	128
2021-05-17	P.1	188
2021-05-17	UNK	6
2021-05-24	B.1.1.7	1136
2021-05-24	B.1.1.7+E484K	1
2021-05-24	B.1.351	14
2021-05-24	B.1.525	1
2021-05-24	B.1.617.2	115
2021-05-24	B.1.620	1
2021-05-24	B.1.621	1
2021-05-24	Other	69
2021-05-24	P.1	137
2021-05-24	UNK	3
2021-05-31	B.1.1.7	1035
2021-05-31	B.1.1.7+E484K	1
2021-05-31	B.1.351	15
2021-05-31	B.1.617.1	1
2021-05-31	B.1.617.2	152
2021-05-31	B.1.620	3
2021-05-31	B.1.621	1
2021-05-31	Other	36
2021-05-31	P.1	156
2021-05-31	UNK	17
2021-06-07	B.1.1.7	686
2021-06-07	B.1.1.7+E484K	3
2021-06-07	B.1.351	10
2021-06-07	B.1.617.2	168
2021-06-07	B.1.620	3
2021-06-07	B.1.621	8
2021-06-07	Other	36
2021-06-07	P.1	79
2021-06-07	UNK	5
2021-06-14	B.1.1.7	382
2021-06-14	B.1.1.7+E484K	1
2021-06-14	B.1.351	6
2021-06-14	B.1.525	1
2021-06-14	B.1.617.2	225
2021-06-14	B.1.621	3
2021-06-14	C.37	1
2021-06-14	Other	17
2021-06-14	P.1	52
2021-06-14	UNK	2
2021-06-21	B.1.1.7	290
2021-06-21	B.1.1.7+E484K	2
2021-06-21	B.1.351	6
2021-06-21	B.1.525	1
2021-06-21	B.1.617.2	385
2021-06-21	B.1.621	2
2021-06-21	C.37	1
2021-06-21	Other	12
2021-06-21	P.1	31
2021-06-21	P.3	1
2021-06-21	UNK	3
2021-06-28	AT.1	2
2021-06-28	B.1.1.7	236
2021-06-28	B.1.351	4
2021-06-28	B.1.617.2	708
2021-06-28	B.1.620	1
2021-06-28	B.1.621	1
2021-06-28	C.37	1
2021-06-28	Other	33
2021-06-28	P.1	23
2021-06-28	P.3	2
2021-06-28	UNK	5
2021-07-05	B.1.1.7	302
2021-07-05	B.1.1.7+E484K	1
2021-07-05	B.1.351	3
2021-07-05	B.1.526	1
2021-07-05	B.1.617.1	1
2021-07-05	B.1.617.2	1676
2021-07-05	B.1.620	2
2021-07-05	B.1.621	2
2021-07-05	C.37	1
2021-07-05	Other	24
2021-07-05	P.1	79
2021-07-05	UNK	3
2021-07-12	B.1.1.7	139
2021-07-12	B.1.351	6
2021-07-12	B.1.525	1
2021-07-12	B.1.617.2	2176
2021-07-12	B.1.621	3
2021-07-12	C.37	3
2021-07-12	Other	16
2021-07-12	P.1	54
2021-07-12	UNK	8
2021-07-19	B.1.1.7	63
2021-07-19	B.1.351	5
2021-07-19	B.1.617.1	1
2021-07-19	B.1.617.2	2014
2021-07-19	B.1.621	19
2021-07-19	C.37	3
2021-07-19	Other	58
2021-07-19	P.1	11
2021-07-19	UNK	5
2021-07-26	B.1.1.7	32
2021-07-26	B.1.351	2
2021-07-26	B.1.617.2	1638
2021-07-26	B.1.621	2
2021-07-26	C.37	1
2021-07-26	Other	2
2021-07-26	P.1	12
2021-07-26	UNK	2
2021-05-17	NSQ	14937
2021-05-24	NSQ	10708
2021-05-31	NSQ	7670
2021-06-07	NSQ	4282
2021-06-14	NSQ	2324
2021-06-21	NSQ	1692
2021-06-28	NSQ	3065
2021-07-05	NSQ	5427
2021-07-12	NSQ	7150
2021-07-19	NSQ	8239
2021-07-26	NSQ	9608
