## Additional file 2: Dataset S1 for "Integrating Patient Metadata and Genetic Pathogen Data: Advancing Pandemic Preparedness with a Multi-Parametric Simulator": agegroup-cases-ex2.csv

time	age_group	cases
2021-05-17	<15yr	1532
2021-05-24	<15yr	1124
2021-05-31	<15yr	837
2021-06-07	<15yr	481
2021-06-14	<15yr	189
2021-06-21	<15yr	146
2021-06-28	<15yr	281
2021-07-05	<15yr	423
2021-07-12	<15yr	598
2021-07-19	<15yr	788
2021-07-26	<15yr	1001
2021-05-17	15-24yr	3067
2021-05-24	15-24yr	2234
2021-05-31	15-24yr	1555
2021-06-07	15-24yr	877
2021-06-14	15-24yr	575
2021-06-21	15-24yr	518
2021-06-28	15-24yr	1445
2021-07-05	15-24yr	3287
2021-07-12	15-24yr	3880
2021-07-19	15-24yr	3443
2021-07-26	15-24yr	3355
2021-05-17	25-49yr	3808
2021-05-24	25-49yr	2901
2021-05-31	25-49yr	2678
2021-06-07	25-49yr	1209
2021-06-14	25-49yr	606
2021-06-21	25-49yr	586
2021-06-28	25-49yr	1028
2021-07-05	25-49yr	1560
2021-07-12	25-49yr	2223
2021-07-19	25-49yr	2896
2021-07-26	25-49yr	3431
2021-05-17	50-64yr	2705
2021-05-24	50-64yr	1869
2021-05-31	50-64yr	1407
2021-06-07	50-64yr	781
2021-06-14	50-64yr	414
2021-06-21	50-64yr	319
2021-06-28	50-64yr	340
2021-07-05	50-64yr	597
2021-07-12	50-64yr	892
2021-07-19	50-64yr	996
2021-07-26	50-64yr	1033
2021-05-17	65-79yr	800
2021-05-24	65-79yr	544
2021-05-31	65-79yr	386
2021-06-07	65-79yr	243
2021-06-14	65-79yr	149
2021-06-21	65-79yr	98
2021-06-28	65-79yr	99
2021-07-05	65-79yr	153
2021-07-12	65-79yr	213
2021-07-19	65-79yr	237
2021-07-26	65-79yr	276
2021-05-17	80+yr	2980
2021-05-24	80+yr	1665
2021-05-31	80+yr	1216
2021-06-07	80+yr	631
2021-06-14	80+yr	693
2021-06-21	80+yr	460
2021-06-28	80+yr	358
2021-07-05	80+yr	271
2021-07-12	80+yr	295
2021-07-19	80+yr	1162
2021-07-26	80+yr	1140
